# CellPHIE: Integrating Pathway Discovery With Pooled Profiling of Perturbations Uncovers Pathways of Huntington’s Disease, Including Genetic Modifiers of Neuronal Development and Morphology

**DOI:** 10.1101/2025.02.19.639023

**Authors:** Byunguk Kang, Michael Murphy, Christopher W. Ng, Matthew Joseph Leventhal, Nhan Huynh, Egun Im, Serwah Danquah, David E. Housman, Ralda Nehme, Samouil L. Farhi, Ernest Fraenkel

**Affiliations:** Department of Biological Engineering, Massachusetts Institute of Technology, Cambridge, MA, USA; Spatial Technology Platform, Broad Institute of Harvard and MIT, Cambridge, MA USA; Computer Science and Artificial Intelligence Laboratory, Massachusetts Institute of Technology, Cambridge, MA, USA; Department of Biology, Massachusetts Institute of Technology, Cambridge, MA, USA; MIT Ph.D. Program in Computational and Systems Biology, Cambridge, MA, USA; Stanley Center for Psychiatric Research, Broad Institute of Harvard and MIT, Cambridge, MA, USA

## Abstract

Genomic screens and GWAS are powerful tools for identifying disease-modifying genes, but it is often challenging to understand the pathways by which these genes function. Here, we take an integrated approach that combines network analysis and an imaging-based pooled genetic perturbation study to examine modifiers of Huntington’s disease (HD). The computational analysis highlighted several genes in a subnetwork enriched for modifiers of neuronal development and morphology. To test the functional roles of these genes, we developed an experimental pipeline that allows pooled CRISPRi KD of 21 genes in human iPSC-derived neurons followed by optical analysis of genotypes, neuronal arborization, multiplexed pathway activity and morphological fingerprint readout. This approach recovered known genes involved in morphology and confirmed unexpected links from the network between several genetic modifiers of HD and morphology. Our approach overcomes challenges in pooled measurement of neuronal function and health and could be adapted for other phenotypes in HD and other neurological diseases.
