## Supplemental Table S1 for "CellPHIE: Integrating Pathway Discovery With Pooled Profiling of Perturbations Uncovers Pathways of Huntington’s Disease, Including Genetic Modifiers of Neuronal Development and Morphology"

### Sheet: HD_AOO_Compiled_Annotation
Gene_Symbol	AOO_Direction	raw_effect_size	p-val	log10(p-val)	Z-score_effect_size	Z-score_pval	prize	data_source
AC004158.3	Positive	0.121866	0.00175875	2.7548	1.42059	-0.0915415	1.32904	GEM Mega eQTL
AC007390.5	Positive	0.0645679	0.00332563	2.47813	-0.615765	-0.481041	-1.09681	GEM Mega eQTL
AC012146.7	Positive	0.0708626	0.00151928	2.81836	-0.39205	-0.00205377	-0.394104	GEM Mega eQTL
AC126544.2	Positive	3.07155	7.31336e-06	5.13588	-1.54778	0.107266	-1.44051	VZ eQTL
AC130352.1	Positive	0.0617603	0.00362151	2.44111	-0.715545	-0.533151	-1.2487	GEM Mega eQTL
AC135178.1	Positive	0.0757806	0.000620495	3.20726	-0.217268	0.545442	0.328175	GEM Mega eQTL
ACSL5	Negative	-0.0722618	0.000652497	3.18542	-0.342326	0.514696	0.172369	GEM Mega eQTL
ADCK3	Positive	0.0853142	0.00107567	2.96832	0.12155	0.209061	0.330611	GEM Mega eQTL
AIDA	Negative	-0.0713626	0.00118238	2.92724	-0.374284	0.151232	-0.223052	GEM Mega eQTL
AL033532.1	Positive	0.0968524	1.6325e-05	4.78715	0.531612	2.76962	3.30123	GEM Mega eQTL
ALDH8A1	Negative	-0.0722062	0.000673125	3.1719	-0.344301	0.495666	0.151365	GEM Mega eQTL
AP3S2	Positive	0.0754771	0.00129689	2.8871	-0.228056	0.0947127	-0.133343	GEM Mega eQTL
ARL6IP5	Positive	0.0758361	0.00109485	2.96065	-0.215296	0.198256	-0.0170397	GEM Mega eQTL
ARV1	Negative	-0.0637903	0.00302206	2.5197	-0.643399	-0.422517	-1.06592	GEM Mega eQTL
ASAH1	Negative	-0.0855529	0.000548994	3.26043	0.130033	0.620296	0.750329	GEM Mega eQTL
ATP5G1	Positive	0.0742391	0.00132584	2.87751	-0.272054	0.0812118	-0.190842	GEM Mega eQTL
ATP5G3	Positive	0.0775105	0.00384016	2.41565	-0.155788	-0.568994	-0.724783	GEM Mega eQTL
BAG6	Positive	0.0634731	0.00371345	2.43022	-0.65467	-0.548479	-1.20315	GEM Mega eQTL
BMS1	Negative	-7.02185	1.57429e-05	4.80292	-0.744939	-0.305264	-1.0502	VZ eQTL
BSN	Negative	-0.0654093	0.00220488	2.65661	-0.585859	-0.229763	-0.815623	GEM Mega eQTL
C15orf38	Positive	0.0754771	0.00129689	2.8871	-0.228056	0.0947127	-0.133343	GEM Mega eQTL
C15orf38-AP3S2	Positive	0.0754771	0.00129689	2.8871	-0.228056	0.0947127	-0.133343	GEM Mega eQTL
C17orf108	Negative	-0.0714957	0.00353484	2.45163	-0.369551	-0.518342	-0.887893	GEM Mega eQTL
C4A	Positive	0.0634731	0.00371345	2.43022	-0.65467	-0.548479	-1.20315	GEM Mega eQTL
C5orf45	Positive	0.0614946	0.00365866	2.43668	-0.724988	-0.539391	-1.26438	GEM Mega eQTL
CACNA2D3	Negative	-0.0606899	0.00477376	2.32114	-0.753584	-0.702048	-1.45563	GEM Mega eQTL
CALCOCO2	Positive	0.0742391	0.00132584	2.87751	-0.272054	0.0812118	-0.190842	GEM Mega eQTL
CBY1	Positive	0.213627	0.00309465	2.50939	4.68172	-0.437029	4.24469	GEM Mega eQTL
CC2D1B	Positive	0.0696239	0.00111294	2.95353	-0.436074	0.188235	-0.247839	GEM Mega eQTL
CCDC53	Positive	3.94142	4.48259e-06	5.34847	-1.37099	0.370653	-1.00034	VZ eQTL
CCT6P1	Negative	-0.159278	3.71555e-05	4.42998	2.75019	2.26679	5.01699	GEM Mega eQTL
CDHR3	Positive	0.0631831	0.00301833	2.52023	-0.664977	-0.421762	-1.08674	GEM Mega eQTL
CENPJ	Positive	0.0955289	0.000182905	3.73777	0.484578	1.2923	1.77688	GEM Mega eQTL
CHCHD2	Negative	-0.169809	0.00469484	2.32838	3.12444	-0.691856	2.43259	GEM Mega eQTL
CHD1L	Positive	0.124906	0.0021867	2.66021	1.52863	-0.2247	1.30393	GEM Mega eQTL
CIB1	Negative	-0.0813408	0.000361106	3.44237	-0.0196602	0.876423	0.856763	GEM Mega eQTL
CLDN9	Negative	-0.0610362	0.00435598	2.36091	-0.741278	-0.646052	-1.38733	GEM Mega eQTL
COMMD7	Negative	-0.0862324	0.000526696	3.27844	0.154182	0.645648	0.79983	GEM Mega eQTL
CTA-445C9.14	Positive	0.128446	0.0023958	2.62055	1.65445	-0.280536	1.37391	GEM Mega eQTL
CTA-445C9.15	Positive	0.122447	0.00028702	3.54209	1.44122	1.01681	2.45803	GEM Mega eQTL
CTC-228N24.3	Positive	0.0776993	0.00309463	2.50939	-0.14908	-0.437024	-0.586104	GEM Mega eQTL
CXCL16	Negative	-0.0635809	0.00334698	2.47535	-0.650841	-0.484954	-1.13579	GEM Mega eQTL
DAD1	Positive	0.0779554	0.00133089	2.87586	-0.139977	0.0788875	-0.0610895	GEM Mega eQTL
DBT	Negative	-0.0945915	0.00192359	2.71589	0.451263	-0.146317	0.304945	GEM Mega eQTL
DCBLD2	Negative	-0.0625641	0.00331401	2.47965	-0.686978	-0.478901	-1.16588	GEM Mega eQTL
DDAH1	Positive	0.0810123	0.000203061	3.69237	-0.0313367	1.22839	1.19705	GEM Mega eQTL
DHFR	Negative	-0.0912296	0.000284394	3.54608	0.331782	1.02243	1.35421	GEM Mega eQTL
DHX33	Positive	0.0649756	0.0046849	2.3293	-0.601272	-0.69056	-1.29183	GEM Mega eQTL
DIS3	Positive	0.0759618	0.00171146	2.76663	-0.21083	-0.0748794	-0.285709	GEM Mega eQTL
DOCK1	Positive	0.0622326	0.00446133	2.35054	-0.698757	-0.660663	-1.35942	GEM Mega eQTL
DPM2	Negative	-0.114109	0.00240037	2.61972	1.14491	-0.2817	0.863208	GEM Mega eQTL
ECHDC1	Negative	-0.0703444	0.00471831	2.32621	-0.41047	-0.694904	-1.10537	GEM Mega eQTL
ENO3	Positive	0.0708626	0.00151928	2.81836	-0.39205	-0.00205377	-0.394104	GEM Mega eQTL
EXOC4	Positive	0.0736358	0.00115142	2.93876	-0.293494	0.16745	-0.126044	GEM Mega eQTL
FAM21A	Positive	0.0747767	0.00278634	2.55497	-0.252948	-0.372864	-0.625813	GEM Mega eQTL
FAM221A	Positive	0.0636517	0.00283659	2.5472	-0.648324	-0.383792	-1.03212	GEM Mega eQTL
FAM71F2	Positive	0.0807581	0.00101402	2.99395	-0.0403698	0.245146	0.204776	GEM Mega eQTL
FAM89A	Negative	-0.0637903	0.00302206	2.5197	-0.643399	-0.422517	-1.06592	GEM Mega eQTL
FANK1	Negative	-0.0634208	0.00465677	2.33192	-0.65653	-0.686877	-1.34341	GEM Mega eQTL
FARP2	Positive	0.0778946	0.00270298	2.56816	-0.142139	-0.354294	-0.496433	GEM Mega eQTL
FLOT1	Positive	0.0634731	0.00371345	2.43022	-0.65467	-0.548479	-1.20315	GEM Mega eQTL
FLYWCH1	Negative	-0.0610362	0.00435598	2.36091	-0.741278	-0.646052	-1.38733	GEM Mega eQTL
FTSJ2	Both	-0.0682747	0.00146443	2.83433	-0.484025	0.0204275	-0.463597	GEM Mega eQTL
GBAS	Negative	-0.0851742	0.000854873	3.0681	0.116577	0.349527	0.466104	GEM Mega eQTL
GNPDA1	Negative	-0.0893908	0.00255367	2.59284	0.26643	-0.319551	-0.0531214	GEM Mega eQTL
GPR161	Positive	0.0968524	1.6325e-05	4.78715	0.531612	2.76962	3.30123	GEM Mega eQTL
GPX1	Negative	-0.0654093	0.00220488	2.65661	-0.585859	-0.229763	-0.815623	GEM Mega eQTL
GS1-124K5.11	Negative	-0.159278	3.71555e-05	4.42998	2.75019	2.26679	5.01699	GEM Mega eQTL
GS1-124K5.4	Negative	-0.159278	3.71555e-05	4.42998	2.75019	2.26679	5.01699	GEM Mega eQTL
GUF1	Negative	-0.133251	0.00346694	2.46005	1.82521	-0.506483	1.31873	GEM Mega eQTL
HCG27	Positive	0.0634731	0.00371345	2.43022	-0.65467	-0.548479	-1.20315	GEM Mega eQTL
HLA-C	Positive	0.0634731	0.00371345	2.43022	-0.65467	-0.548479	-1.20315	GEM Mega eQTL
HMGN1	Negative	-0.0657173	0.00397103	2.4011	-0.574913	-0.589483	-1.1644	GEM Mega eQTL
HPS4	Positive	0.121431	0.0028415	2.54645	1.40511	-0.38485	1.02026	GEM Mega eQTL
HYAL1	Negative	-0.116053	0.000899965	3.04577	1.21401	0.318099	1.53211	GEM Mega eQTL
HYAL3	Negative	-0.116053	0.000899965	3.04577	1.21401	0.318099	1.53211	GEM Mega eQTL
IFT52	Positive	0.078877	0.00459175	2.33802	-0.107224	-0.678281	-0.785505	GEM Mega eQTL
IFT74	Positive	0.0816132	0.00109999	2.95861	-0.00997924	0.195391	0.185412	GEM Mega eQTL
IREB2	Negative	-0.0738831	0.00265086	2.57661	-0.284704	-0.34239	-0.627094	GEM Mega eQTL
KANSL1-AS1	Positive	3.07556	2.83685e-06	5.54716	-1.54696	0.616824	-0.930139	VZ eQTL
KRBA2	Positive	0.105934	0.00406665	2.39076	0.854358	-0.604031	0.250326	GEM Mega eQTL
LRRC37A	Positive	3.07556	2.83685e-06	5.54716	-1.54696	0.616824	-0.930139	VZ eQTL
LRRC37A2	Positive	3.07556	2.83685e-06	5.54716	-1.54696	0.616824	-0.930139	VZ eQTL
LRRC39	Negative	-0.0838024	0.00455604	2.34141	0.067822	-0.673507	-0.605685	GEM Mega eQTL
LSM6	Positive	0.0660793	0.00246273	2.60858	-0.562049	-0.297381	-0.859429	GEM Mega eQTL
MAP3K9	Positive	0.0650398	0.00231758	2.63496	-0.598992	-0.260242	-0.859234	GEM Mega eQTL
MAPRE1	Negative	-0.0732834	0.00351577	2.45398	-0.306018	-0.515034	-0.821052	GEM Mega eQTL
MAPT	Positive	3.07556	2.83685e-06	5.54716	-1.54696	0.616824	-0.930139	VZ eQTL
MBTPS1	Positive	0.0781538	0.00036665	3.43575	-0.132926	0.867108	0.734182	GEM Mega eQTL
MCAT	Negative	-0.0638024	0.00290539	2.5368	-0.642969	-0.398445	-1.04141	GEM Mega eQTL
METTL21D	Positive	0.0741224	0.00144832	2.83914	-0.276201	0.0271934	-0.249007	GEM Mega eQTL
MGST1	Positive	0.061001	0.00470299	2.32763	-0.742528	-0.692916	-1.43544	GEM Mega eQTL
MICA	Positive	0.0634731	0.00371345	2.43022	-0.65467	-0.548479	-1.20315	GEM Mega eQTL
MINK1	Positive	0.0708626	0.00151928	2.81836	-0.39205	-0.00205377	-0.394104	GEM Mega eQTL
MLIP	Positive	0.104231	0.000908709	3.04158	0.793834	0.312188	1.10602	GEM Mega eQTL
MPI	Positive	0.0674574	0.00336357	2.4732	-0.51307	-0.487976	-1.00105	GEM Mega eQTL
MSH3	Negative	-0.0912296	0.000284394	3.54608	0.331782	1.02243	1.35421	GEM Mega eQTL
MTMR10	Both	0.146714	1.50564e-10	9.82228	2.30369	9.85812	12.1618	GEM Mega eQTL
MTRF1L	Positive	0.0651315	0.00265447	2.57602	-0.595733	-0.343221	-0.938954	GEM Mega eQTL
MUC20	Positive	0.0794417	0.000448185	3.34854	-0.0871564	0.744339	0.657182	GEM Mega eQTL
NAT6	Negative	-0.0654093	0.00220488	2.65661	-0.585859	-0.229763	-0.815623	GEM Mega eQTL
NKX2-2	Positive	0.0628638	0.0040925	2.38801	-0.676325	-0.607905	-1.28423	GEM Mega eQTL
NOS2	Negative	-0.0714957	0.00353484	2.45163	-0.369551	-0.518342	-0.887893	GEM Mega eQTL
NRBF2	Negative	-0.0688353	0.00125148	2.90258	-0.464102	0.116506	-0.347596	GEM Mega eQTL
NUDT2	Positive	11.8818	1.68119e-05	4.77438	0.242772	-0.340615	-0.0978432	VZ eQTL
NUFIP2	Positive	0.0616343	0.00443775	2.35284	-0.720023	-0.657424	-1.37745	GEM Mega eQTL
NUPR1L	Negative	-0.0851742	0.000854873	3.0681	0.116577	0.349527	0.466104	GEM Mega eQTL
OR2L13	Negative	-0.270882	2.37946e-06	5.62352	6.71655	3.94707	10.6636	GEM Mega eQTL
PAQR4	Negative	-0.0610362	0.00435598	2.36091	-0.741278	-0.646052	-1.38733	GEM Mega eQTL
PBLD	Positive	0.0846316	0.00383049	2.41675	0.0972921	-0.567453	-0.470161	GEM Mega eQTL
PCM1	Negative	-0.0855529	0.000548994	3.26043	0.130033	0.620296	0.750329	GEM Mega eQTL
PDLIM5	Positive	0.0650749	0.00447462	2.34924	-0.597745	-0.662482	-1.26023	GEM Mega eQTL
PGM2L1	Negative	-0.0845861	0.00212988	2.67164	0.0956729	-0.208604	-0.112931	GEM Mega eQTL
PIP5KL1	Negative	-0.114109	0.00240037	2.61972	1.14491	-0.2817	0.863208	GEM Mega eQTL
PKMYT1	Negative	-0.0610362	0.00435598	2.36091	-0.741278	-0.646052	-1.38733	GEM Mega eQTL
PMS2CL	Negative	-0.0608699	0.00474837	2.32346	-0.747189	-0.698787	-1.44598	GEM Mega eQTL
PNMA1	Negative	-0.0725656	0.00463122	2.3343	-0.33153	-0.683514	-1.01504	GEM Mega eQTL
PPWD1	Positive	0.0602873	0.00482249	2.31673	-0.767892	-0.708257	-1.47615	GEM Mega eQTL
PRKD3	Positive	0.0645679	0.00332563	2.47813	-0.615765	-0.481041	-1.09681	GEM Mega eQTL
PRSS3	Positive	14.8834	6.24216e-07	6.20467	0.852801	1.43144	2.28424	VZ eQTL
PSMA4	Positive	0.0794599	0.000410076	3.38714	-0.0865093	0.79867	0.712161	GEM Mega eQTL
PSMB1	Negative	-2.43914	2.3542e-05	4.62816	-1.67631	-0.521782	-2.19809	VZ eQTL
PSMG1	Negative	-0.0657173	0.00397103	2.4011	-0.574913	-0.589483	-1.1644	GEM Mega eQTL
QPCT	Positive	0.0645679	0.00332563	2.47813	-0.615765	-0.481041	-1.09681	GEM Mega eQTL
RABEP1	Positive	0.0649756	0.0046849	2.3293	-0.601272	-0.69056	-1.29183	GEM Mega eQTL
RAF1	Positive	0.0660491	0.00387734	2.41147	-0.563121	-0.574885	-1.13801	GEM Mega eQTL
RAP2A	Positive	0.0841541	0.0004598	3.33743	0.0803215	0.728696	0.809018	GEM Mega eQTL
RBM6	Negative	-0.0654093	0.00220488	2.65661	-0.585859	-0.229763	-0.815623	GEM Mega eQTL
RCL1	Positive	0.070568	0.0012688	2.89661	-0.402524	0.108098	-0.294426	GEM Mega eQTL
REEP3	Negative	-0.0688353	0.00125148	2.90258	-0.464102	0.116506	-0.347596	GEM Mega eQTL
RNF14	Negative	-0.0893908	0.00255367	2.59284	0.26643	-0.319551	-0.0531214	GEM Mega eQTL
RNF207	Negative	-2.16418	2.36082e-05	4.62694	-1.73219	-0.523293	-2.25548	VZ eQTL
RP11-178A10.1	Negative	-7.02185	1.57429e-05	4.80292	-0.744939	-0.305264	-1.0502	VZ eQTL
RP11-259G18.2	Positive	3.07155	7.31336e-06	5.13588	-1.54778	0.107266	-1.44051	VZ eQTL
RP11-27I1.2	Positive	0.0728568	0.000739617	3.13099	-0.321181	0.438071	0.11689	GEM Mega eQTL
RP11-399D2.1	Both	4.05199	1.26408e-06	5.89822	-1.34852	1.05177	-0.296747	VZ eQTL
RP11-58B17.1	Positive	0.0873879	0.00267289	2.57302	0.195248	-0.347449	-0.1522	GEM Mega eQTL
RP11-632K20.7	Negative	-0.110958	0.00323682	2.48988	1.03293	-0.46449	0.568439	GEM Mega eQTL
RP11-697E2.7	Negative	-0.0813408	0.000361106	3.44237	-0.0196602	0.876423	0.856763	GEM Mega eQTL
RP11-81A22.5	Positive	0.0708626	0.00151928	2.81836	-0.39205	-0.00205377	-0.394104	GEM Mega eQTL
RPA3	Negative	-0.0692943	0.00154829	2.81015	-0.447789	-0.0136187	-0.461408	GEM Mega eQTL
RTCA	Negative	-0.0945915	0.00192359	2.71589	0.451263	-0.146317	0.304945	GEM Mega eQTL
SAMD10	Negative	-0.122281	0.00293129	2.53294	1.43533	-0.403871	1.03146	GEM Mega eQTL
SAP30	Negative	-0.0606709	0.00458853	2.33833	-0.75426	-0.677851	-1.43211	GEM Mega eQTL
SCAMP2	Positive	0.0674574	0.00336357	2.4732	-0.51307	-0.487976	-1.00105	GEM Mega eQTL
SCRG1	Negative	-0.0606709	0.00458853	2.33833	-0.75426	-0.677851	-1.43211	GEM Mega eQTL
SEC23A	Positive	0.0734721	0.000561975	3.25028	-0.299313	0.606008	0.306695	GEM Mega eQTL
SEL1L3	Negative	-2.28133	1.11973e-05	4.95089	-1.70838	-0.121935	-1.83031	VZ eQTL
SEMA3B	Negative	-0.116053	0.000899965	3.04577	1.21401	0.318099	1.53211	GEM Mega eQTL
SEMA3F	Negative	-0.116053	0.000899965	3.04577	1.21401	0.318099	1.53211	GEM Mega eQTL
SFRP1	Positive	0.0777876	0.000482331	3.31665	-0.14594	0.699446	0.553506	GEM Mega eQTL
SLC25A11	Positive	0.0708626	0.00151928	2.81836	-0.39205	-0.00205377	-0.394104	GEM Mega eQTL
SLC38A3	Negative	-0.0654093	0.00220488	2.65661	-0.585859	-0.229763	-0.815623	GEM Mega eQTL
SMARCC2	Positive	0.0950757	0.00473591	2.3246	0.46847	-0.69718	-0.22871	GEM Mega eQTL
SMOC2	Positive	0.0652427	0.00306326	2.51382	-0.591779	-0.430795	-1.02257	GEM Mega eQTL
SNF8	Positive	0.0742391	0.00132584	2.87751	-0.272054	0.0812118	-0.190842	GEM Mega eQTL
SNX8	Positive	0.0631138	0.00405758	2.39173	-0.66744	-0.602665	-1.2701	GEM Mega eQTL
SPAG7	Positive	0.0708626	0.00151928	2.81836	-0.39205	-0.00205377	-0.394104	GEM Mega eQTL
SPRYD4	Negative	-0.0649624	0.00333016	2.47753	-0.601741	-0.481873	-1.08361	GEM Mega eQTL
SQSTM1	Positive	0.0614946	0.00365866	2.43668	-0.724988	-0.539391	-1.26438	GEM Mega eQTL
SRRD	Positive	0.122447	0.00028702	3.54209	1.44122	1.01681	2.45803	GEM Mega eQTL
ST3GAL6	Negative	-0.0625641	0.00331401	2.47965	-0.686978	-0.478901	-1.16588	GEM Mega eQTL
STX18	Negative	-0.0712582	0.00427057	2.36951	-0.377993	-0.633946	-1.01194	GEM Mega eQTL
SUMF2	Both	0.090725	0.00377144	2.42349	0.31385	-0.557954	-0.244105	GEM Mega eQTL
SUOX	Positive	0.0950757	0.00473591	2.3246	0.46847	-0.69718	-0.22871	GEM Mega eQTL
TAF11	Positive	0.0986698	0.00427991	2.36857	0.596204	-0.635281	-0.0390771	GEM Mega eQTL
TBC1D9B	Positive	0.0614946	0.00365866	2.43668	-0.724988	-0.539391	-1.26438	GEM Mega eQTL
TBL3	Positive	0.0664975	0.00251697	2.59912	-0.547184	-0.310702	-0.857886	GEM Mega eQTL
THUMPD3	Positive	0.0873879	0.00267289	2.57302	0.195248	-0.347449	-0.1522	GEM Mega eQTL
TIPRL	Positive	0.0968524	1.6325e-05	4.78715	0.531612	2.76962	3.30123	GEM Mega eQTL
TLK2P1	Negative	-0.0798971	0.00031607	3.50022	-0.070969	0.957867	0.886898	GEM Mega eQTL
TRAF1	Positive	0.0728568	0.000739617	3.13099	-0.321181	0.438071	0.11689	GEM Mega eQTL
TRIOBP	Positive	0.0662688	0.0022859	2.64094	-0.555314	-0.251826	-0.80714	GEM Mega eQTL
TSPAN11	Positive	0.113169	0.00213072	2.67147	1.11151	-0.208844	0.902669	GEM Mega eQTL
TTC23	Negative	-0.0765904	0.000317107	3.49879	-0.18849	0.955864	0.767373	GEM Mega eQTL
TTLL12	Negative	-0.0638024	0.00290539	2.5368	-0.642969	-0.398445	-1.04141	GEM Mega eQTL
UBE2Z	Positive	0.0742391	0.00132584	2.87751	-0.272054	0.0812118	-0.190842	GEM Mega eQTL
UROS	Both	-0.0634208	0.00465677	2.33192	-0.65653	-0.686877	-1.34341	GEM Mega eQTL
VAMP2	Positive	0.0757806	0.000620495	3.20726	-0.217268	0.545442	0.328175	GEM Mega eQTL
VARS2	Positive	0.0634731	0.00371345	2.43022	-0.65467	-0.548479	-1.20315	GEM Mega eQTL
VOPP1	Negative	-0.0661655	0.00401846	2.39594	-0.558986	-0.596742	-1.15573	GEM Mega eQTL
WNK2	Negative	-0.0777547	0.00253261	2.59643	-0.147109	-0.314488	-0.461597	GEM Mega eQTL
WRB	Negative	-0.0657173	0.00397103	2.4011	-0.574913	-0.589483	-1.1644	GEM Mega eQTL
XRRA1	Negative	-0.0754583	0.00332393	2.47835	-0.228724	-0.480728	-0.709452	GEM Mega eQTL
ZBED3	Positive	0.0645961	0.003278	2.48439	-0.61476	-0.472221	-1.08698	GEM Mega eQTL
ZDHHC6	Negative	-0.0722618	0.000652497	3.18542	-0.342326	0.514696	0.172369	GEM Mega eQTL
ZNF232	Positive	0.0708626	0.00151928	2.81836	-0.39205	-0.00205377	-0.394104	GEM Mega eQTL
ZNF429	Negative	-0.0853319	0.00102059	2.99115	0.122178	0.241195	0.363373	GEM Mega eQTL
ZNF738	Negative	-0.0853319	0.00102059	2.99115	0.122178	0.241195	0.363373	GEM Mega eQTL
ZNF787	Positive	2.61067	1.11703e-05	4.95194	-1.64144	-0.120634	-1.76208	VZ eQTL
C17orf67	Negative	-0.152736	5.91249e-07	14.341	2.51768	4.79839	7.31606	GEM Mega coding
DGKE	Negative	-0.150966	6.68695e-07	14.2179	2.4548	4.72313	7.17793	GEM Mega coding
FAM214A	Negative	-0.22685	0.00010878	9.12619	5.15167	1.61001	6.76168	GEM Mega coding
FAN1	Negative	-0.785449	5.84082e-19	41.9842	25.004	21.6995	46.7035	GEM Mega coding
ITGA9	Positive	0.154677	3.69803e-07	14.8103	2.58667	5.0853	7.67196	GEM Mega coding
MFSD5	Negative	-0.0799706	0.000156856	8.76018	-0.0683587	1.38624	1.31788	GEM Mega coding
MLH1	Positive	0.114175	5.61826e-07	14.3921	1.14724	4.82959	5.97684	GEM Mega coding
OR2AK2	Negative	-0.276177	1.76376e-06	13.2481	6.90472	4.13014	11.0349	GEM Mega coding
OR2L8	Negative	-0.268345	2.73837e-06	12.8081	6.62639	3.86118	10.4876	GEM Mega coding
RRM2B	Negative	-0.19714	5.91649e-08	16.6429	4.09579	6.20578	10.3016	GEM Mega coding
SLC22A1	Negative	-0.284965	0.000127565	8.96688	7.21703	1.51261	8.72965	GEM Mega coding
TRPM1	Negative	-0.155649	9.75765e-05	9.23487	2.62121	1.67647	4.29768	GEM Mega coding
UBR5	Negative	-0.193089	6.4778e-07	14.2497	3.95181	4.74256	8.69437	GEM Mega coding
ZFHX3	Positive	0.619017	3.94857e-05	10.1396	19.0891	2.2296	21.3187	GEM Mega coding
AQP7	Positive	7.46138	4.0149e-05	4.39633	-0.655612	-0.809011	-1.46462	VZ coding
CNTN6	Positive	14.5293	1.92574e-06	5.7154	0.780838	0.825265	1.6061	VZ coding
CYP4F2	Positive	4.77558	2.26651e-05	4.64464	-1.20146	-0.501358	-1.70282	VZ coding
DNAH9	Negative	-7.66433	7.55399e-06	5.12182	-0.614366	0.0898475	-0.524519	VZ coding
KIF20A	Positive	14.8013	1.07886e-06	5.96704	0.83612	1.13703	1.97315	VZ coding
MOCS1	Positive	21.6953	2.50825e-06	5.60063	2.23722	0.683065	2.92029	VZ coding
PCDHGB1	Positive	7.51188	3.14517e-05	4.50236	-0.64535	-0.677644	-1.32299	VZ coding
PCDHGB2	Positive	14.8618	9.77971e-07	6.00967	0.848416	1.18985	2.03827	VZ coding
PCDHGB3	Positive	8.54909	9.77076e-07	6.01007	-0.434552	1.19035	0.755794	VZ coding
PDCD11	Positive	11.7214	2.75582e-05	4.55975	0.210162	-0.606536	-0.396374	VZ coding
PPP2R2B	Positive	14.8269	1.06989e-06	5.97066	0.841318	1.14152	1.98284	VZ coding
PSAPL1	Negative	-3.1013	3.71271e-05	4.43031	-1.54173	-0.766907	-2.30864	VZ coding
TEX14	Positive	12.0823	1.29257e-05	4.88854	0.283512	-0.199174	0.0843386	VZ coding
ZNF419	Negative	-10.1051	3.23311e-05	4.49038	-0.118307	-0.692483	-0.81079	VZ coding
