## Supplemental Table S5 for "CellPHIE: Integrating Pathway Discovery With Pooled Profiling of Perturbations Uncovers Pathways of Huntington’s Disease, Including Genetic Modifiers of Neuronal Development and Morphology"

### Sheet: gRNA_Pro-Code Pairs
Gene	Guide	Pro-Code	gRNA sequence
non-target	1	pLKO_HSV.S.NWS_NGFR	GTAGCCTTAGGTAGAGGGGG
non-target	2	pLKO_HSV.S.NWS_NGFR	GTACCACCCAAACGATAACG
GRN	1	pLKO_HA.AU1.FLAG_NGFR	AGGACCGCGGAGTCGGACGC
GRN	2	pLKO_HA.AU1.FLAG_NGFR	CCGCGGAGTCGGACGCAGGT
PPP2R1A	1	pLKO_HSV.S.VSVg_NGFR	GTCCCTTTCCTGTCAGACTG
PPP2R1A	2	pLKO_HSV.S.VSVg_NGFR	GGCGCTGGCCGCAGTCTGAC
PGGT1B	1	pLKO_NWS.FLAG.VSVg_NGFR	GCGGAGTCGGACCGCAAACT
PGGT1B	2	pLKO_NWS.FLAG.VSVg_NGFR	GCACTGATTCCGGGTCGCGG
MAP4K4	1	pLKO_S.C.FLAG_NGFR	GGGCCCGTCCTCGAGGCGCG
MAP4K4	2	pLKO_S.C.FLAG_NGFR	GAGGACGGGCCCGGAGCGTG
MINK1	1	pLKO_FLAG.VSVg.C_NGFR	GATAGCGCCTGTCAGTCGGT
MINK1	2	pLKO_FLAG.VSVg.C_NGFR	GGGAGATAGCGCCTGTCAGT
NCK1	1	pLKO_NWS.VSVg.C_NGFR	GTGATGGCCGTAACGGCACG
NCK1	2	pLKO_NWS.VSVg.C_NGFR	CGGCGGCCGCAGTGGCGTCC
HSF1	1	pLKO_HSV.Ollas.S_NGFR	CCGGGGCTGTGTGTGCGCAG
HSF1	2	pLKO_HSV.Ollas.S_NGFR	GGCGGCCATGCTGGGCCCCG
IER5	1	pLKO_HSV.Ollas.C_NGFR	GGAAGTTGTCTTGTTTGGAG
IER5	2	pLKO_HSV.Ollas.C_NGFR	AACGGGGAAGTTGTCTTGTT
PPP2R2B	1	pLKO_HSV.Ollas.FLAG_NGFR	GTGCGCGCGTGTGGGTGTGA
PPP2R2B	2	pLKO_HSV.Ollas.FLAG_NGFR	AGCTGCGAGTGCGCGCGTGT
FAN1	1	pLKO_HSV.Ollas.NWS_NGFR	GCGAGGGCAGCCAGGCCCTA
FAN1	2	pLKO_HSV.Ollas.NWS_NGFR	GCCACTCTCCCTGCTCCCTA
MLH1	1	pLKO_HSV.Ollas.VSVg_NGFR	TCGGCGGCTGGACGAGACAG
MLH1	2	pLKO_HSV.Ollas.VSVg_NGFR	CCAAAATGTCGTTCGTGGCA
MSH3	1	pLKO_HSV.S.C_NGFR	GCTTCCGGCGAGACATGGCA
MSH3	2	pLKO_HSV.S.C_NGFR	GAGACATGGCAGGGCAAGGA
SNX8	1	pLKO_HSV.S.FLAG_NGFR	CGCGATGGACCCGCTGCCCG
SNX8	2	pLKO_HSV.S.FLAG_NGFR	GCCCGCGGCTGCAGTCGGGG
HRAS	1	pLKO_HSV.C.FLAG_NGFR	CGCATGGGCTCCGTCCGCGG
HRAS	2	pLKO_HSV.C.FLAG_NGFR	CCGCGCATGGGCTCCGTCCG
SLC25A11	1	pLKO_HSV.C.NWS_NGFR	CCGCGCGCGCAACAGAGCGA
SLC25A11	2	pLKO_HSV.C.NWS_NGFR	TGTCGGACCTGAGAGCTGGA
WASL	1	pLKO_HSV.C.VSVg_NGFR	CTTCGCGCCGCGCTGAGAAA
WASL	2	pLKO_HSV.C.VSVg_NGFR	CCTTCGCGCCGCGCTGAGAA
ARPC3	1	pLKO_HSV.FLAG.VSVg_NGFR	GGAGCAGGATCCAGGTACAG
ARPC3	2	pLKO_HSV.FLAG.VSVg_NGFR	CGGAAGCGCTCCGCTGTACC
NCKAP1	1	pLKO_HSV.NWS.VSVg_NGFR	GGCTGCTCCACTAGGTGTGG
NCKAP1	2	pLKO_HSV.NWS.VSVg_NGFR	CCCGGCTGCTCCACTAGGTG
RAPGEF2	1	pLKO_Ollas.C.FLAG_NGFR	CGGAGAGAGTGTTTGGGAAG
RAPGEF2	2	pLKO_Ollas.C.FLAG_NGFR	GCGGCCGGAGAAGGCGCAGG
GAS7	1	pLKO_Ollas.C.NWS_NGFR	GCCGGGAAGCAGAGACTCGT
GAS7	2	pLKO_Ollas.C.NWS_NGFR	CGAGTCTCTGCTTCCCGGCG
DGKE	1	pLKO_Ollas.C.VSVg_NGFR	CCCGGCTTCATCCCTGCTGG
DGKE	2	pLKO_Ollas.C.VSVg_NGFR	CGTTCTCCTCCTGCGCGAGG
HTT	1	pLKO_Ollas.FLAG.NWS_NGFR	AGGTAAAAGCAGAACCTGAG
HTT	2	pLKO_Ollas.FLAG.NWS_NGFR	CAGAGCCCCATTCATTGCCC

### Sheet: Primary_Antibody
Target	Description	Catalog	CODEX Barcode	Fluorophore
HSV	Pro-Code Epitope Tag	Bethyl Laboratories, A190-136A	BX004	Alexa Fluor 488
C	Pro-Code Epitope Tag	GenScript, A01774	BX005	Atto 550
Ollas	Pro-Code Epitope Tag	Invitrogen, MA5-16125	BX016	Alexa Fluor 488
VSVG	Pro-Code Epitope Tag	Invitrogen, PA1-30138	BX014	Atto 550
NWS	Pro-Code Epitope Tag	GenScript, A01732	BX013	Alexa Fluor 488
S	Pro-Code Epitope Tag	Abcam, ab19321	BX015	Cy5 633/647
FLAG	Pro-Code Epitope Tag	MA1-91878	BX021	Cy5 633/647
Tomm20	phenotyping CODEX panel	Abcam, ab78547	BX019	Alexa Fluor 488
pRPS6	phenotyping CODEX panel	Cell Signaling, 5364BF	BX007	Alexa Fluor 488
TDP43	phenotyping CODEX panel	Cell Signaling, 89789BF	BX022	Alexa Fluor 488
LAMP1	phenotyping CODEX panel	Cell Signaling, 9091BF	BX023	Atto 550
G3BP1	phenotyping CODEX panel	Cell Signaling, 61559BF	BX027	Cy5 633/647
GM130	phenotyping CODEX panel	Cell Signaling, 12480	BX025	Alexa Fluor 488
Golgin 97	phenotyping CODEX panel	Cell Signaling, 13192	BX042	Alexa Fluor 647
RanGAP1	phenotyping CODEX panel	Thermofisher, 33-0800	BX037	Atto 550
NeuN	phenotyping CODEX panel	Sigma-Aldrich, MAB377	BX043	Alexa Fluor 647
NFkB-p65	phenotyping CODEX panel	Cell Signaling, 69994	BX045	Alexa Fluor 647
FLAG	Arrayed CRISPRi validation	BioLegend, 637301	NA	NA
progranulin (GRN)	Arrayed CRISPRi validation	R&D Systems, AF2420	NA	NA
